# Determination of Copy Number Variations and Affected Gene Networks in Breast Cancer from Mexican Patients

**DOI:** 10.1101/2025.08.28.672450

**Authors:** Violeta Larios-Serrato, Hilda-Alicia Valdez-Salazar, Javier Torres, Margarita Camorlinga-Ponce, Patricia Piña-Sánchez, Héctor Mayani, Martha-Eugenia Ruiz-Tachiquín

**Affiliations:** Laboratorio de Biotecnología y Bioinformática Genómica, Escuela Nacional de Ciencias Biológicas (ENCB), Instituto Politécnico Nacional (IPN), Unidad Profesional Lázaro Cárdenas, Prolongación de Carpio y Plan de Ayala S/N. Col Santo Tomás, Alcaldía Miguel Hidalgo, CP 11340, Ciudad de México, México; Unidad de Investigación Médica en Enfermedades Infecciosas y Parasitarias (UIMEIP), Unidad Médica de Alta Especialidad (UMAE)-Hospital de Pediatría “Dr. Silvestre Frenk Freund”, Centro Médico Nacional Siglo XXI, Instituto Mexicano del Seguro Social (IMSS). Av. Cuauhtémoc 330, Colonia Doctores, Alcaldía Cuauhtémoc, CP 06720, Ciudad de México, México; Unidad de Investigación Médica en Enfermedades Oncológicas (UIMEO), Unidad Médica de Alta Especialidad (UMAE)-Hospital de Oncología, Centro Médico Nacional Siglo XXI, Instituto Mexicano del Seguro Social (IMSS). Av. Cuauhtémoc 330, Colonia Doctores, Alcaldía Cuauhtémoc, CP 06720, Ciudad de México, México

**Keywords:** CNV, genes, interaction networks, breast cancer, high-density arrays

## Abstract

Triple-negative breast cancer (TNBC) is an aggressive subtype with limited treatment options and high molecular heterogeneity. In this study, we performed a genome-wide analysis of copy number variations (CNVs) using high-density microarrays in tumor tissue (TUM), tumor adjacent tissue (ADJ), and leukocytes (LEU) from five Mexican TNBC patients. We identified both unique and shared CNVs across tissues, including alterations in key chromosomal regions such as 1q23.3, 1q32.1, and 8q24.3, which harbor oncogenes like MYC, MCL1, and BCL9. Losses in 6q25.2 affecting ESR1 were also detected. CNVs were enriched in genes related to the Hallmarks of Cancer, with TUM samples showing profiles associated with proliferation, metastasis, and immune evasion; ADJ samples with growth suppression; and LEU samples with genomic instability. Pathway enrichment analyses revealed disrupted functions in DNA repair, extracellular matrix organization, and TP53 signaling in TUM. Notably, EGFR, ERCC4, and HSP90AB1 emerged as central nodes in interaction networks and may serve as markers or therapeutic targets. This is the first CNV profiling study of its kind in TNBC from Mexican patients, highlighting the importance of including underrepresented populations in genomic research to uncover distinct molecular signatures and potential diagnostic or therapeutic avenues.

**Implications:** Molecular signatures of breast cancer (BC), predicted bioinformatically, involve common and distinct CNV-Hallmarks of Cancer genes, which are suitable candidates for screening as potential BC markers.
