## Supplemental Table 2 for "Determination of Copy Number Variations and Affected Gene Networks in Breast Cancer from Mexican Patients"

### Sheet: Number of alterations-CNA
Table S2. Number of alterations and acumulated length in Mb, total data show before and after applying an event cut-off ≥ 3 patients.
	LEU				ADJ				TUM				LEU ≥ 3 patients				ADJ ≥ 3 patients				TUM ≥ 3 patients
Chromosome	Gains	Losses	Accumulated gain length (Mb)	Accumulated loss length (Mb)	Gains	Losses	Accumulated gain length (Mb)	Accumulated loss length (Mb)	Gains	Losses	Accumulated gain length (Mb)	Accumulated loss length (Mb)	Gains	Losses	Accumulated gain length (Mb)	Accumulated loss length (Mb)	Gains	Losses	Accumulated gain length (Mb)	Accumulated loss length (Mb)	Gains	Losses	Accumulated gain length (Mb)	Accumulated loss length (Mb)
1	1	0	0.124	0	50	0	23.56	0	297	93	162.59	22.83	0	0	0	0	10	0	3.87	0	77	3	64.82	2.38	1
2	0	0	0	0	119	0	98.91	0	285	62	191.268	16.27	0	0	0	0	2	0	4.75	0	27	2	59.64	0.86	2
3	1	0	0.164	0	98	0	41.7	0	278	80	265.485	22.54	0	0	0	0	0	0	0	0	129	8	71.16	3.41	3
4	1	0	0.175	0	35	43	19.52	10.93	71	239	41.88	114.62	0	0	0	0	4	1	1.19	0.425	1	8	8	36.41	4
5	0	0	0	0	26	90	7.48	38.34	73	283	58.65	190.17	0	0	0	0	8	0	4.38	0	16	32	21.52	97.18	5
6	1	0	0.303	0	20	0	0.815	0	149	163	107.58	34.73	0	0	0	0	0	0	0	0	63	20	58.82	5.07	6
7	0	0	0	0	42	2	14.13	0.316	157	124	139.96	75.19	0	0	0	0	1	0	0.312	0	35	23	56.93	27.07	7
8	1	3	0.104	0.473	88	3	73.36	0.471	181	35	137.44	36	0	0	0	0	19	0	9.04	0	40	2	52.79	2.91	8
9	0	0	0	0	16	0	8.56	0	63	127	30.72	54.69	0	0	0	0	0	0	0	0	10	18	11.4	20.92	9
10	0	0	0	0	91	12	71.33	10.72	160	75	122.85	34.95	0	0	0	0	5	0	4.46	0	16	2	50.35	2.05	10
11	0	0	0	0	9	0	1.679	0	89	48	54.25	12.55	0	0	0	0	0	0	0	0	0	1	0	0.661	11
12	2	0	0.387	0	28	20	6.76	4.38	123	132	53.67	65.44	0	0	0	0	0	0	0	0	6	6	1.45	26.72	12
13	0	0	0	0	1	19	0.122	2.95	19	92	18.79	95.7	0	0	0	0	4	0	2.83	0	1	18	12.85	64.94	13
14	5	5	2.772	2.1	7	29	4.21	7.296	15	201	10.36	99.84	4	4	1.77	2.44	0	0	0	0	7	19	8.65	37.6	14
15	1	0	0.11	0	2	1	0.395	0.117	44	113	18.41	40.44	0	0	0	0	0	0	0	0	4	14	37.74	7.74	15
16	0	1	0	1.486	12	28	2.52	25.31	73	96	62.55	70.82	0	0	0	0	0	0	0	0	22	19	37.64	40.56
17	1	0	0.234	0	37	0	11.19	0	109	126	51.71	36.58	0	0	0	0	2	0	0.81	0	46	31	23.6	9.91
18	0	0	0	0	6	0	1.619	0	87	38	54.75	7.04	0	0	0	0	0	0	0	0	19	1	25.19	0.16
19	0	1	0	0.128	0	6	0	0.999	28	47	8.49	13.32	0	0	0	0	0	0	0	0	1	4	0.3	1.43
20	0	0	0	0	33	0	7.85	0	126	12	59.46	4.03	0	0	0	0	18	0	5.296	0	21	1	8.98	0.24
21	0	0	0	0	18	0	5.06	0	17	18	5.63	3.82	0	0	0	0	0	0	0	0	2	0	1.23	0
22	3	0	0.772	0	6	3	1.16	0.398	38	16	13.23	3.17	0	0	0	0	0	0	0	0	1	0	0.29	0
X	0	1	0	0.112	3	77	0.54	23.71	62	258	24.22	130.81	0	0	0	0	0	0	0	0	7	17	1.48	12.82
Y	0	0	0	0	0	0	0	0	0	0	0	0	0	0	0	0	0	0	0	0	0	0	0	0
Sum	17	11	5.145	4.299	747	333	402.47	125.937	2544	2478	1693.94	1185.55	4	4	1.77	2.44	73	1	36.938	0.425	196	136	0.959	1.55
Mean	0.708333	0.458333	0.214375	0.179125	31.125	13.875	16.7696	5.24737	106	103.25	70.581	49.3979	0.166667	0.166667	0.07375	0.101667	3.04167	0.0416667	1.53908	0.0177083	8.17	5.67	0.04	0.06
Min	0	0	0	0	0	0	0	0	0	0	0	0	0	0	0	0	0	0	0	0	0	0	0	0
Min	0	0	0	0	0	0	0	0	15	12	5.63	3.17	0	0	0	0	0	0	0	0	0	0	0	0
Max	5	5	2.772	2.1	119	90	98.91	38.34	297	283	265.485	190.17	4	4	1.77	2.44	19	1	9.04	0.425	125	58	0.3	0.39
