## Supplemental Table 3 for "Determination of Copy Number Variations and Affected Gene Networks in Breast Cancer from Mexican Patients"

### Sheet: Sizes-CNV
Table S3. Number of CNV by length (Kb).
Samples	Tissue	Type	Kb						Total
			1-50	50 - 100	100 - 200	200 - 500	500 - 1000	>1000
AII patients by tissue-type	LEU	Loss	0	0	5	3	2	1	11
	LEU	Gain	0	0	9	11	4	1	25
	ADJ	Loss	0	0	161	124	32	16	333
	ADJ	Gain	0	0	261	282	108	97	748
	TUM	Loss	419	15	1148	899	281	149	2911
	TUM	Gain	344	11	871	930	395	347	2898
≥ 3 patients	LEU	Loss	0	0	0	2	2	0	4
	LEU	Gain	0	0	0	1	3	0	4
	ADJ	Loss	0	0	0	1	0	0	1
	ADJ	Gain	0	0	22	31	12	7	72
	TUM	Loss	0	0	84	67	53	46	250
	TUM	Gain	0	0	89	163	76	119	447
