## Supplemental Table 5 for "Determination of Copy Number Variations and Affected Gene Networks in Breast Cancer from Mexican Patients"

### Sheet: Hoja 1
Table S5. List of genes (cut-off ≥ 3 patients) affected by CNV in Venn diagram.
Tissue	LEU	ADJ	TUM	LEU|ADJ	ADJ|TUM	LEUK |ADY |TUM
Frequency	1	25	1615	5	95	7
	LOC105370401	C5orf38	LOC100131107	ADAM3A	ADGRB1	ADAM6
		CABLES2	MIR7848	ADAM5	GATA5	FAM30A
		IRX2	RPTN	IGLL5	JRK	MIR4507
		MEGF6	SLA	MIR5571	LNCOC1	MIR4537
		MIR551A	TCHH	MIR650	LY6K	MIR4538
		RPS21	TCHHL1		LYPD2	MIR4539
		SLC6A18	TG		MIR1-1	LINC00226
		TP73	EGFR		MIR1-1HG
		TPRG1L	MIR4454		MIR1-1HG-AS1
		WRAP73	KATNA1		MIR133A2
		ARHGEF16	LATS1		PSCA
		CLPTM1L	LOC645967		SLCO4A1
		CTD-3080P12.3	LRP11		SLCO4A1-AS1
		EP300	NUP43		SLURP1
		LAMA5	PCMT1		THEM6
		LAMA5-AS1	ACKR1		TSNARE1
		MIR1281	ACSM1		ACTRT2
		MIR4251	ACSM2A		ARC
		MIR596	ACSM2B		ARFGAP1
		PRDM16-DT	ADARB2-AS1		ARHGAP39
		SLC12A7	ADCY8		ARHGEF10
		SLC6A19	AIM2		BIRC7
		SNORD140	ASTN1		CDH4
		TERT	ATP2B2		CFAP46
		ZNF469	ATP2B2-IT2		CHRNA4
			ATP2B3		COL20A1
			B3GNTL1		EDN3
			BAHCC1		FLJ16779
			BAIAP2-DT		GPR20
			BGN		HES5
			BOD1L2		KCNQ2
			BRINP2		LINC01300
			C10orf71		LOC100128310
			C10orf71-AS1		LOC100130587
			CACNA1E		LOC101928087
			CADM3		MAEA
			CADM3-AS1		MIR124-3
			CCN4		MIR1302-7
			CCNQ		MIR3196
			CD48		MIR4326
			CELF2		MROH5
			CELF2-AS1		NKAIN4
			CFAP61		NKX1-1
			CHMP6		PANK4
			CLIC5		PLCH2
			COL1A1		PRDM16
			CRP		PTP4A3
			CRYZL2P-SEC16B		RBBP8NL
			DLX3		UVSSA
			DLX4		YTHDF1
			DRGX		ZNF831
			DUSP23		AATK
			EEF1D		ADARB2
			EPHB1		ADGRA1
			FAM135B		ADGRA1-AS1
			FAM170B		BAIAP2
			FAM170B-AS1		C1QTNF8
			FAM78B		C8orf82
			FCER1A		CACNA1H
			FCGR2A		CEP131
			FCGR2B		CEROX1
			FCGR2C		CYHR1
			FCGR3A		FOXH1
			FCGR3B		GPT
			FCRL6		INPP5A
			FCRLA		KIFC2
			GSDMD		LINC01166
			H1-9P		LINC01167
			HPYR1		LINC01168
			HSPA6		LMF1
			HSPA7		LOC100996583
			IFI16		LRRC14
			IQSEC1		LRRC24
			ITGA3		MFSD3
			KCNN3		MIR10400
			KHDRBS2		MIR1250
			KHDRBS3		MIR3065
			LAD1		MIR338
			LEMD2		MIR4274
			LINC-ROR		MIR657
			LINC00051		NKX6-2
			LINC00482		PLXNA4
			LINC00538		PPP1R16A
			LINC00606		PSAPL1
			LINC01016		PVALEF
			LINC01029		RBFOX3
			LINC01250		RECQL4
			LINC01591		SORCS2
			LINC01645		SOX8
			LINC01741		SSTR5
			LINC01893		SSTR5-AS1
			LINC02565		TNFRSF14
			LOC100130370		TNFRSF14-AS1
			LOC100310756		TONSL
			LOC100422212		TONSL-AS1
			LOC101927709
			LOC101929555
			LOC105373383
			LOC339298
			LOC400627
			LRRC18
			LRRC6
			LY6D
			LY9
			LYNX1
			LYNX1-SLURP2
			MIR3186
			MIR4294
			MIR4472-1
			MIR4740
			MIR488
			MIR7159
			MIR921
			MLN
			MROH6
			NAPRT
			NOS1AP
			OBSCN
			OBSCN-AS1
			OR10J1
			OR10J3
			OR10J4
			PBX1
			PDK2
			PEG13
			PICART1
			PKP1
			PPP1R9B
			PROX1
			PROX1-AS1
			PTCSC1
			PYDC5
			PYHIN1
			RPL31P11
			SALL3
			SAMD14
			SEC16B
			SGCA
			SLAMF1
			SLAMF7
			SLC38A10
			SLC6A1
			SLC6A1-AS1
			SLURP2
			SNORD149
			TBCD
			TMEM105
			TMEM273
			TNNI1
			TNNT2
			TNR
			TRIO
			VSTM4
			WNT7A
			ZC3H3
			ZFAT
			ZNF516
			ZNF750
			CD84
			COL22A1
			KCNQ3
			PAPPA2
			RPTOR
			SLC6A11
			WDFY4
			WDR7
			CA10
			KCNK9
			MACROD2
			MSI2
			TRAPPC9
			RUNX2
			TCF4
			ZNF664-RFLNA
			DPP6
			CNGA2
			FATE1
			FIGNL1
			IKZF1
			MIR548F3
			SUPT3H
			BCAS3
			BMPER
			ELMO1
			ELMO1-AS1
			GRB10
			MIR1200
			NTRK3
			PDE1C
			SHISA9
			SNX29
			TMEM114
			LINGO2
			LINC01566
			TBL1XR1
			TENM2
			NRXN3
			SUGCT
			ABCA13
			GRIN2A
			TRAF3
			SPAG9
			ANKRD26P1
			ARF4
			ARL17A
			ARL17B
			DNAH12
			GUSBP1
			KDM4C
			MIR4523
			PDE12
			SNORD137
			TAOK1
			UTP6
			GLDC
			MIR1244-1
			MIR1244-2
			MIR1244-3
			MIR1244-4
			MAD1L1
			MIR548AI
			SDK1
			NSF
			FOCAD
			HAUS6
			MLLT3
			PLIN2
			ABCC4
			ACACA
			ADAM10
			ANKRD55
			C17orf78
			CHTF8
			CLDN10
			CNOT1
			COG8
			CTAGE10P
			CTPS2
			DERPC
			DMXL1
			DTWD2
			DUSP14
			EIF2S3
			ERO1A
			FBXW10
			FLJ31104
			FOXO3B
			GINM1
			IL6ST
			KLHL15
			LOC100130950
			LOC101928725
			LOC101929141
			LOC105379143
			MINDY2
			MIR5687
			NIP7
			PDF
			PLPP1
			PPIL4
			PRPSAP2
			PSMC6
			RABEP1
			RNF111
			RNF138P1
			RPS18P9
			SCAF8
			SCIMP
			SLC38A7
			SNTB2
			SPRYD7
			STYX
			SUGT1P3
			SYAP1
			TADA2A
			TIAM2
			TMED6
			TPTE2P5
			TRIM16L
			TVP23B
			TXLNG
			UTP4
			VPS4A
			ZNF286B
			ELF1
			AARS2
			ACSM5
			ADCK5
			ADCY10P1
			ADCYAP1R1
			ADGRD1
			ADGRD1-AS1
			ADGRF1
			ADGRF4
			ADGRF5
			ADGRF5-AS1
			ADORA1
			ANKRD60
			ANKRD66
			APCDD1L
			APCDD1L-DT
			APCS
			APOBEC2
			AQP1
			ARHGAP22
			ARHGEF11
			ARPP21
			ASCL5
			ASIC4
			ASPG
			ASPSCR1
			ATF6
			ATP1A2
			ATP1A4
			BHLHE23
			BMP7
			BMP7-AS1
			BOP1
			C1orf68
			C20orf197
			C20orf85
			C6orf223
			C6orf89
			C8orf31
			C9orf163
			CACNA1C-AS4
			CACNA1C-IT3
			CACNA1S
			CACNG4
			CACNG5
			CAMK1G
			CASQ1
			CCDC140
			CCDC188
			CCDC190
			CCDC57
			CD1D
			CD79B
			CD93
			CDC42P3
			CDC5L
			CDH22
			CDK5R2
			CELF2-AS2
			CELF4
			CENPX
			CFAP45
			CFAP65
			CHAT
			CHCHD6
			CHL1-AS2
			CHPF
			CNPY1
			CNTN4
			COL6A5
			COMMD5
			CPNE5
			CPSF1
			CRCT1
			CRYBA2
			CSH1
			CSHL1
			CST1
			CST13P
			CST2
			CST3
			CST4
			CST8
			CST9
			CST9L
			CT75
			CYC1
			CYP11B1
			CYP11B2
			CYP39A1
			DAAM2
			DAAM2-AS1
			DCAF8
			DCXR
			DCXR-DT
			DDR2
			DES
			DGAT1
			DLGAP2
			DNM3
			DNPEP
			DPP10-AS1
			DUS1L
			EDN2
			EEFSEC
			EFR3A
			EMP1
			EN1
			EN2
			ENPP4
			ENPP5
			ENTR1
			ERCC6
			ERN1
			EXOSC4
			FADS6
			FASN
			FBRSL1
			FBXL6
			FCRL3
			FCRL4
			FCRL5
			FDXR
			FEV
			FLG
			FLG-AS1
			FLG2
			FOXA2
			FOXP4
			FOXP4-AS1
			FRS3
			FZD10
			FZD10-AS1
			GALNT2
			GALNT9
			GDF10
			GDF2
			GH1
			GHRHR
			GJA5
			GML
			GMPPA
			GNAS
			GNAS-AS1
			GPAA1
			GPIHBP1
			GPR139
			GPS1
			GRID1-AS1
			GRIN2C
			HAR1A
			HAR1B
			HDAC4
			HGH1
			HHLA1
			HIVEP3
			HRNR
			HSD17B7
			HSF1
			HSP90AB1
			ICAM2
			IGFN1
			IGSF8
			IGSF9
			IHH
			INHA
			INMT
			INMT-MINDY4
			INPP5E
			INSRR
			IP6K3
			KCNAB1
			KCNC1
			KCNJ10
			KCNJ9
			KIF16B
			KIF26A
			KIF26B
			KIF6
			KIRREL1
			KIRREL1-IT1
			KPRP
			LAMB3
			LCE1F
			LCE2A
			LCE2B
			LCE2C
			LCE2D
			LCE4A
			LCE5A
			LELP1
			LINC00029
			LINC00200
			LINC00261
			LINC00302
			LINC00494
			LINC00608
			LINC00620
			LINC00700
			LINC00701
			LINC00844
			LINC00896
			LINC00951
			LINC01056
			LINC01101
			LINC01115
			LINC01133
			LINC01177
			LINC01195
			LINC01257
			LINC01276
			LINC01351
			LINC01416
			LINC01427
			LINC01471
			LINC01512
			LINC01704
			LINC01711
			LINC01718
			LINC01721
			LINC01737
			LINC01742
			LINC01749
			LINC01898
			LINC01939
			LINC01969
			LINC02016
			LINC02055
			LINC02073
			LINC02177
			LINC02370
			LINC02375
			LINC02376
			LINC02414
			LINC02415
			LINC02537
			LINC02645
			LINC02688
			LINC02691
			LINC02729
			LINC02774
			LINC02875
			LMX1A
			LNCNEF
			LOC100129175
			LOC100129534
			LOC100130027
			LOC100130207
			LOC100130238
			LOC100192426
			LOC100507291
			LOC101926898
			LOC101926915
			LOC101926934
			LOC101927055
			LOC101927394
			LOC101927824
			LOC101927855
			LOC101927915
			LOC101928009
			LOC101928048
			LOC101928416
			LOC101928855
			LOC101928902
			LOC101929073
			LOC101929341
			LOC101929705
			LOC102723692
			LOC105370708
			LOC105371458
			LOC105371925
			LOC105372695
			LOC105374389
			LOC105375075
			LOC105377777
			LOC284788
			LOC284865
			LOC286083
			LOC338694
			LOC389602
			LOC401478
			LOC613266
			LOC729296
			LOC729867
			LOXHD1
			LRFN2
			LRRC45
			LRRC52-AS1
			LRRC71
			LRRN1
			LY6E
			LY6E-DT
			LY6H
			LY6L
			LY86
			LY86-AS1
			MAF1
			MAFA
			MAFA-AS1
			MAGEA4
			MAGEA4-AS1
			MARCO
			MDFI
			MEP1A
			MINDY4
			MIR10398
			MIR1208
			MIR1234
			MIR128-2
			MIR203A
			MIR203B
			MIR296
			MIR298
			MIR3131
			MIR3132
			MIR346
			MIR3612
			MIR3664
			MIR375
			MIR4259
			MIR4260
			MIR4266
			MIR4533
			MIR4641
			MIR4642
			MIR4647
			MIR4654
			MIR4673
			MIR4743
			MIR4798
			MIR548AG2
			MIR556
			MIR568
			MIR6072
			MIR634
			MIR646
			MIR646HG
			MIR6744
			MIR6809
			MIR6846
			MIR6847
			MIR6848
			MIR6849
			MIR6850
			MIR6880
			MIR6893
			MIR7112
			MIR7160
			MIR765
			MIR885
			MIR939
			MNDA
			MOCS1
			MORN1
			MROH1
			MRPL14
			MRPS18A
			MUC2
			MUC5AC
			MUC5B
			MUC5B-AS1
			MUC6
			MYEOV
			MYMX
			MYO3A
			MYO5B
			MYOD1
			MYOG
			MYOM2
			MYOPARR
			MYT1
			NBPF18P
			NCOR2
			NCR2
			NDUFAF8
			NEDD4L
			NELL1
			NFKBIE
			NFYA
			NHEJ1
			NKILA
			NMNAT3
			NOTCH1
			NPEPL1
			NTRK1
			NTRK3-AS1
			NTSR1
			NUF2
			OARD1
			OBSL1
			OC90
			OLFML2B
			OPLAH
			OPN5
			OPRK1
			OR10J5
			OR10K1
			OR10K2
			OR10R2
			OR10T2
			OR6K3
			OR6K6
			OR6N1
			OR6N2
			OTOG
			PAX3
			PBX1-AS1
			PCTP
			PEA15
			PEAR1
			PEX10
			PFKP
			PGBD3
			PGC
			PGLYRP4
			PHACTR3
			PHACTR3-AS1
			PIGM
			PIWIL1
			PLA2G7
			PLCL2
			PLXNA1
			PMEPA1
			PMPCA
			PMVK
			PPFIA4
			PPIL1
			PPP4R1L
			PRICKLE4
			PRR29
			PRR29-AS1
			PRR9
			PRSS1
			PRSS2
			PTCHD4
			PTPRM
			PVT1
			RAC3
			RANBP1
			RBP1
			RBP2
			RBP3
			RCAN2
			RER1
			RFLNA
			RFNG
			RGS4
			RGS5-AS1
			RGSL1
			RHPN1
			RHPN1-AS1
			RIMBP2
			RNU6ATAC
			RPL8
			RTN4R
			RXRG
			S100A10
			S100A11
			S100A12
			S100A7A
			S100A8
			S100A9
			SCN10A
			SCN11A
			SCN4A
			SCN5A
			SCRT1
			SCX
			SEC16A
			SGPP2
			SHANK2-AS3
			SHARPIN
			SHH
			SKI
			SLAMF6
			SLAMF8
			SLAMF9
			SLC17A9
			SLC24A3
			SLC25A27
			SLC29A1
			SLC35B2
			SLC39A4
			SLC4A3
			SLC52A2
			SMIM21
			SMIM38
			SMPD5
			SNAPC4
			SNHG22
			SNHG28
			SNORA111
			SNORA77B
			SNORD134
			SNORD142
			SNORD170
			SNTG2-AS1
			SPATA46
			SPATC1
			SPATS1
			SPEG
			SPEGNB
			SPRR2C
			SPRR2E
			SPRR2F
			SPRR2G
			SSTR4
			ST18
			ST8SIA2
			STK11IP
			STX16-NPEPL1
			TAGLN2
			TBX2
			TBX2-AS1
			TBX4
			TCAF2
			TCTE1
			TDRD6
			TDRG1
			TEPSIN
			TFEB
			THBD
			TIGIT
			TMEM100
			TMEM104
			TMEM132D-AS2
			TMEM151B
			TMEM178B
			TMEM198
			TMEM249
			TMEM63B
			TMEM9
			TNS1
			TNS1-AS1
			TOLLIP
			TOP1MT
			TPH2
			TPO
			TREM1
			TREM2
			TREML1
			TREML2
			TREML3P
			TREML4
			TREML5P
			TSHZ1
			TSHZ3
			TSPO2
			TTC34
			TTN
			TTN-AS1
			UNC5CL
			USH1C
			UTP25
			VEGFA
			VPS28
			VSIG8
			WDR37
			WDR5
			WDR97
			ZBTB18
			ZBTB20-AS1
			ZBTB20-AS5
			ZC3H11B
			ZDHHC8
			ZFAT-AS1
			ZNF250
			ZNF251
			ZNF34
			ZNF488
			ZNF517
			ZNF536
			ZNF7
			BRINP3
			CACNA1C
			CHL1
			CLSTN2
			CRB1
			CTIF
			DPP10
			ESRRG
			GLI2
			GRIN2B
			KIAA1217
			MYT1L
			PRKCA
			RALGAPA2
			RGS5
			SH3RF3
			SHANK2
			SMYD3
			SYNDIG1
			TMEM132C
			XYLT1
			ZBTB20
			GRID1
			TMEM132D
			USH2A
			PTPRN2
			PTPRT
			SNTG2
			ZNF407
			ALK
			PTPRD
			AFF2
			CDH13
			MTM1
			NPSR1-AS1
			RBFOX1
			STK3
			CALN1
			ABCA6
			ABCA8
			ABCA9
			ABCA9-AS1
			ADAMTS12
			AHNAK2
			AMPH
			ANKRD33B
			AOAH-IT1
			ARHGEF9
			ATXN7
			BBS9
			C7orf25
			CDCA4
			CIITA
			CLASP1
			CLBA1
			COA1
			DDC
			DDC-AS1
			DEFA1
			DEFA10P
			DEFA11P
			DEFA1B
			DEFA3
			DEFA5
			DEFA8P
			DEFA9P
			DEFT1P
			DEFT1P2
			DNAJB6
			EOLA2
			FAM183BP
			FLJ20712
			GABRE
			GPR132
			HECW1
			HECW1-IT1
			HSFX4
			INHBA
			INHBA-AS1
			JAG2
			LINC00265
			LINC00894
			LINC01445
			LINC01448
			LINC01449
			LINC01450
			LINC01982
			LINC02298
			LINC02400
			LOC100190986
			LOC101929172
			LOC101929229
			LOC102723427
			LOC105373378
			LUARIS
			MIR12129
			MIR1322
			MIR224
			MIR3943
			MIR452
			MIR4524A
			MIR4524B
			MIR6765
			MMD
			MRPL32
			NRG2
			NUDT14
			NXPH1
			PINX1
			PNMA6F
			POU6F2-AS1
			POU6F2-AS2
			PRRG3
			PSMA2
			RAB11FIP3
			RAD54B
			RALA
			RGS9
			SEC61G
			SEC61G-DT
			SLC8A3
			SMOC1
			SNHG14
			SNORA20B
			STK17A
			STX18-AS1
			TANC2
			TMEM117
			TRG-AS1
			TRHDE
			USP13
			VPS41
			VSTM2A
			VSTM2A-OT1
			VWC2
			XKR6
			XRN1
			YAE1
			ZNF275
			ZPBP
			ANO10
			AOAH
			EDARADD
			ERC2
			FHIT
			ULK4
			GLI3
			ROBO2
			VPS13B
			DGKB
			POU6F2
			ADCY1
			AEBP1
			ANLN
			ARHGEF7
			ARMC4P1
			C7orf57
			C7orf69
			CAMK2B
			CDC14C
			COBL
			COL4A1
			COL4A2
			DBNL
			EEPD1
			EPDR1
			ERCC4
			FOXP1
			GCK
			HERPUD2
			HUS1
			IGFBP1
			IGFBP3
			ITPRID1
			KIAA0895
			LINC00354
			LINC00525
			LINC00927
			LINC00957
			LINC01070
			LINC01446
			LINC02337
			LOC100506016
			LOC100506725
			LOC101060553
			LOC101927131
			LOC101928618
			LOC101930085
			LOC400499
			LOC730338
			MAGI1
			MIR11181
			MIR4649
			MIR6511B1
			MIR6511B2
			MIR6837
			MIR6838
			MIR8073
			MYL7
			NME8
			NPC1L1
			NUDCD3
			PGAM2
			PKD1L1
			POLD2
			POLM
			POM121L12
			PPP1R17
			PTCHD3
			RCOR1
			SEPTIN7
			SEPTIN7-DT
			SEPTIN7P2
			SFRP4
			SLC25A26
			SLIT3
			SLIT3-AS1
			SNORA105A
			SNORA105B
			SOX1
			SOX1-OT
			STARD3NL
			SUN3
			TRAK1
			UPP1
			VOPP1
			YKT6
			NPSR1
			ABI2
			ANKMY2
			APPBP2
			ARGFX
			BMPR2
			BZW2
			C17orf64
			C17orf75
			C7orf31
			CARF
			CCT6A
			CHCHD2
			CPLANE1
			CYP20A1
			DCAF1
			DENND2A
			DNAJC12
			DPPA2
			DPPA4
			DSE
			EFCAB13
			EIF5
			EOGT
			FAM117B
			FBXO36
			FBXO40
			GDPD1
			GLT8D1
			GNL3
			ICA1
			ICA1L
			IFT74
			IFT74-AS1
			JMJD1C
			KIAA2012
			KSR2
			LINC00501
			LINC01162
			LINC01205
			LINC01951
			LINC01999
			LINC02888
			LINC02889
			LOC105370687
			LOC105378183
			LRRC19
			LRRC72
			MAP4
			MARCHF7
			MARK3
			MCU
			MIB1
			MICU1
			MIR301A
			MIR3136
			MIR3184
			MIR423
			MIR454
			MIR4676
			MIR632
			MKLN1
			MOB3B
			NEK4
			NFE2L3
			NIPSNAP2
			NOP58
			NSRP1
			PARPBP
			PBRM1
			PER3P1
			PHF14
			PHKG1
			PLAA
			POLQ
			PPM1D
			PRPS1L1
			PRR11
			PSPH
			PTPRK
			PTPRK-AS1
			RAD54L2
			RHBDL3
			RHOT1
			SKA2
			SLC16A14
			SLC6A4
			SMARCC1
			SMG8
			SMIM14
			SNORA15
			SNORA22B
			SNORA28
			SNORD11
			SNORD11B
			SNORD136
			SNORD19
			SNORD19B
			SNORD19C
			SNORD69
			SNORD70
			SNORD70B
			SNX13
			SOSTDC1
			SPCS1
			SPPL3
			SSH2
			SUMF2
			SUMO1
			TMEM106B
			TMF1
			TRIM37
			TRIP12
			TXNRD1
			UBA3
			UBE2H
			UBE2K
			UGDH-AS1
			WDR12
			WDR70
			ZC3HC1
			ZNF207
			ARNT2
			EFCAB5
			MIR1972-1
			MIR1972-2
			NBEAL1
			RNU1-1
			RNU1-2
			RNU1-3
			RNU1-4
			RNVU1-18
			TEK
			ARHGEF3
			PDS5A
			TET1
			C4orf50
			CBLN1
			CFAP20DC
			CRMP1
			ENTPD3
			ENTPD3-AS1
			MIR378D1
			RPH3A
			SNORD151
			TBC1D5
			TCAIM
			TNS3
			SORCS3
			AMN
			CDC42BPB
			EXOC3L4
			HS6ST2
			LBHD2
			LINC02113
			MACC1
			MBNL3
			RAP2C-AS1
			MRTFB
			HDAC9
			BNC2
			CCDC171
			CCDC66
			CINP
			CNTLN
			DENND4C
			DEPTOR
			DHX40
			DLGAP1
			FRYL
			LOC389705
			MBTD1
			MIR21
			NME1
			NME1-NME2
			NME2
			OCIAD1
			PIK3CB
			RPS6KB1
			SCARNA8
			TASOR
			TECPR2
			TTC39B
			TUBD1
			VMP1
			ZNF839
			OPHN1
			ACOT1
			ADCK1
			AFF4
			AIMP2
			AJUBA
			AK6
			AKAP10
			ALDH6A1
			ALDH7A1
			ALKBH1
			ANKRD13C
			ANKRD61
			AP4E1
			AP4S1
			ARF4-AS1
			ARHGEF37
			ARL11
			ARMT1
			ARRDC3
			ARRDC3-AS1
			ATMIN
			ATP5MD
			ATP7A
			ATXN3
			BAZ1A
			BBOF1
			BDP1
			BHMT
			BRMS1L
			C14orf178
			C14orf93
			C15orf65
			C16orf46
			C4orf45
			C5orf24
			CAB39L
			CAMLG
			CCDC125
			CCDC170
			CCNB1
			CCNB2
			CCPG1
			CDADC1
			CDC42SE2
			CDH1
			CDH8
			CDK12
			CDK7
			CENPH
			CENPI
			CENPV
			CFAP54
			CFL2
			CHAF1B
			CHP1
			CKAP2
			CLEC18B
			COG6
			COMMD6
			COQ6
			CPEB3
			CPSF2
			CSNK1A1
			CT45A2
			CT45A5
			CT45A6
			CT45A7
			CT45A8
			CT45A9
			CTDSPL2
			CYB5B
			DCAF12
			DCAF4
			DDX46
			DENND5A
			DENND6A
			DIMT1
			DIPK1A
			DNAAF4
			DNAAF4-CCPG1
			DOP1B
			DUSP26
			EAPP
			EBPL
			EIF2AK1
			EIF3J
			EIF3J-DT
			ENTPD5
			EXD1
			FAM13B
			FAM161B
			FAM177A1
			FBXL20
			FERMT2
			FOCAD-AS1
			FUT10
			GABPB1
			GABPB1-AS1
			GABPB1-IT1
			GCSH
			GEMIN2
			GLG1
			GNPNAT1
			GOLM2
			GOT2
			GPBP1
			GSR
			GTF2E2
			GTF2H2
			GTF2H2B
			GTF2H2C
			GTF2H2C_2
			GTF3C6
			GUSBP14
			GUSBP15
			GUSBP16
			GUSBP17
			GUSBP3
			HAS3
			HAUS2
			HAUS4
			HEATR4
			HEATR5A
			HECTD1
			HELLS
			HHLA3
			HINT1
			HNRNPA1L2
			IDE
			IGBP1P1
			INA
			IPO11
			IPO7
			ITFG1
			JMY
			JPX
			KANSL1
			KANSL1-AS1
			KBTBD6
			KBTBD7
			KIF11
			KIF2A
			KLF5
			KPNA3
			L2HGDH
			LCOR
			LDHAL6B
			LHFPL6
			LIN52
			LINC00363
			LINC00562
			LINC02197
			LMNB1
			LMNB1-DT
			LMO7
			LMO7-AS1
			LOC100130172
			LOC101926933
			LOC101927178
			LOC101927502
			LOC101928143
			LOC101928402
			LOC101928924
			LOC101929140
			LOC101929161
			LOC101929599
			LOC102723373
			LOC102723665
			LOC105370203
			LOC105376772
			LOC112268124
			LOC283922
			LOC441081
			LOC644936
			LRP10
			LRRC37A
			LRRC37A2
			LRRC57
			LUCAT1
			LYRM7
			MAK16
			MARVELD2
			MED1
			MELK
			METTL16
			MIR1273C
			MIR1288
			MIR2116
			MIR3168
			MIR4707
			MIR4708
			MIR4712
			MIR548BC
			MIR607
			MIR621
			MIR624
			MIR628
			MMP14
			MORC3
			MRPL52
			MRPS36
			MTREX
			MTRF1
			MYCBP2
			N4BP2
			NAIP
			NDUFAF1
			NDUFB1
			NFKBIA
			NME5
			NPIPB15
			NSFP1
			NUDT15
			NUFIP2
			NUMB
			NUP88
			NUSAP1
			NYX
			OCLN
			OCLNP1
			OIP5
			OIP5-AS1
			PCGF6
			PHAX
			PIBF1
			PIGB
			PIGBOS1
			PIGL
			PKD1L2
			PMS2
			PNN
			POLE2
			PPP2CB
			PPP2R3C
			PPP2R5E
			PRMT5
			PRMT5-AS1
			PRORP
			PSMA6
			PTGR2
			PUM1
			RAD17
			RALGAPA1
			RAPGEF2
			RBL2
			RBM23
			RBM25
			RCBTB1
			REM2
			RIOX1
			RMND1
			RNF122
			RPF2
			RPL13AP5
			RTF1
			SAR1B
			SEC23A
			SEC23A-AS1
			SEC24A
			SERF1A
			SERF1B
			SERINC5
			SGPP1
			SHCBP1
			SLC25A15
			SLC30A5
			SLC38A9
			SLIRP
			SLTM
			SMN1
			SMN2
			SNAP23
			SNORA101B
			SNORA50D
			SNORA80D
			SNORD13
			SNORD13B-1
			SNORD13B-2
			SNORD13G
			SNW1
			SNX6
			SOS2
			SPECC1
			SPG11
			SPPL2A
			SPRY2
			SPTLC2
			SPTSSA
			SRP54
			SRP54-AS1
			STAG2
			STRN3
			SUCLA2
			SUZ12
			SYTL3
			TAF5
			TAF9
			TANGO6
			TBC1D12
			TBC1D4
			TENT2
			TERF2
			TEX43
			TLE1
			TMC1
			TMEM192
			TMEM35A
			TMEM41B
			TPTE2P3
			TRAPPC6B
			TRAPPC8
			TRIM60
			TRMT2B
			TRPM7
			TTI2
			TXNDC15
			UBAP1
			UBAP2
			UBXN8
			UCHL3
			ULK2
			USP42
			USP50
			USP8
			VPS36
			WBP4
			WDR89
			WNT8A
			WWP2
			XIAP
			ZBTB2
			ZC3H12D
			ZCCHC10
			ZFAND5
			ZFYVE1
			ZNF106
			ZNF410
			ZNF594
			AKAP12
			LRBA
			MYO1E
			SYNE2
			PRKN
